# Morpholino-mediated knockdown of the brain mineralocorticoid receptor affects glucocorticoid signaling and neuroplasticity in wild ocellated wrasse (*Symphodus ocellatus*)

**DOI:** 10.1101/2021.11.17.468986

**Authors:** Bridget M. Nugent, Kelly A. Stiver, Jiawei Han, Holly K. Kindsvater, Susan E. Marsh-Rollo, Hans A. Hofmann, Suzanne H. Alonzo

## Abstract

Uncovering the genetic, physiological, and developmental mechanisms underlying phenotypic variation is necessary for understanding how genetic and genomic variation shape phenotypic variation and for discovering possible targets of selection. Although the neural and endocrine mechanisms underlying social behavior are evolutionarily ancient, we lack an understanding of the proximate causes and evolutionary consequences of variation in these mechanisms. Here, we examine in the natural environment the behavioral, neuromolecular, and fitness consequences of a morpholino-mediated knockdown of the mineralocorticoid receptor (MR) in the brain of nesting males of the ocellated wrasse, *Symphodus ocellatus*, a species with male alternative reproductive tactics. Even though MR knockdown did not significantly change male behavior directly, this experimental manipulation strongly altered glucocorticoid signaling and neuroplasticity in the preoptic area, the putative hippocampus homolog, and the putative basolateral amygdala homolog. We also found that individual variation in stress axis gene expression and neuroplasticity is strongly associated with variation in male behavior and fitness-related traits. The brain region-specific effects of MR knockdown on phenotypic integration in the wild reported here suggest specific neuroendocrine and neuroplasticity pathways that may be targets of selection.
