## Supplemental Tables - combined for "Morpholino-mediated knockdown of the brain mineralocorticoid receptor affects glucocorticoid signaling and neuroplasticity in wild ocellated wrasse (*Symphodus ocellatus*)"

### Sheet: Suppl Table 1 Pre data
sample_id	condition	X.sneakers	propFar	FemVisits	NMSpawn	Sneaks	NMBuildTend	Fanning	Courtship	Aggression	Agg.to.other.NM	Agg.to.Sub	Agg.to.F	SubsRec
3	Control	3.7	0.05	20	4	1	10	0	30	41	0	38	3	28
4	MR knockdown	3.2	0.05	15	23	4	13	0	11	49	0	46	3	18
6	MR knockdown	0.9	0.2	12	19	0	10	0	7	29	0	17	12	2
7	Control	0.1	0.05	9	17	2	41	0	8	22	0	18	4	11
9	Control	3.9	0.05	11	8	0	5	0	15	22	0	20	2	19
11	Control	1.61765	0.0764706	6.23235	8.46471	1.23235	18.0118	0	8.58529	29.2176	0.470588	26.4529	2.29412	11.4529
12	MR knockdown	0.9	0.1	1	3	0	22	0	10	29	0	27	2	14
15	Control	0.1	0	1.9	1.9	0.95	15.2	0	0.95	5.7	0	5.7	0	5.7
16	MR knockdown	0.8	0.1	4.05	6	1	17	0	0	25	0	19	6	6
17	Control	0	0.2	1	5	0	19	0	6	10	2	6	2	6
18	MR knockdown	0.7	0.05	4	11	4	24	0	14	30	3	27	0	8
20	MR knockdown	1.8	0	7	12	2	13	0	3	46	0	45	1	18
22	MR knockdown	0.1	0.05	9	20	2	26	0	3	33	0	31	2	16
23	Control	6.5	0	3	3	2	9	0	4	49	0	49	0	15
24	MR knockdown	2.6	0.05	2	3	0	8	0	23	30	0	28	2	6
25	Control	0.2	0.15	2	2	1	46	0	3	6	0	6	0	3
26	MR knockdown	1.1	0.15	2	4	1	25	0	4	26	3	23	0	15
29	Control	0.9	0.05	2	2	0	3	0	4	44	0	44	0	4

### Sheet: Suppl Table 1 Post & expr data
sample_id	condition	StandardLength	Mass	GonadMass	LarvalCountAv	PropNMSired	Sat.Gone	X.sneakers	propFar	FemVisits	NMSpawn	Sneaks	NMBuildTend	Fanning	Courtship	Aggression	Agg.to.other.NM	Agg.to.Sub	Agg.to.F	SubsRec	Cortisol	CatchLatency	KT	POA_AVT	POA_GR	POA_MR	POA_Spino	POA_BDNF	POA_CRH	POA_DXC	POA_cFos	DM_cFos	DM_GR	DM_MR	DM_Spino	DM_BDNF	DM_CRH	DM_DXC	DL_BDNF	DL_DXC	DL_cFos	DL_GR	DL_MR	DL_CRH	DL_Spino
3	Control	72.2	8.26	0.18	160.286	0.355	0	3.9	0	9	9	1	6	0	4	32	0	30	2	15	114.864	5.1	68.8614	9.78643	12.3248	14.7094	15.2321	9.07773	8.0335	10.7332	15.1893	11.7812	12.4438	14.2518	13.358	11.1557	0	11.6506	6.9555	12.3214	9.8192	10.795	12.7931	3.03973	13.1886
4	MR knockdown	78.9	11.388	0.142308	415.5	0.068	1	0	0.2	0	0	0	20	8	0	0	0	0	0	0	149.017	10	87.4823	14.5462	11.0095	13.6827	15.1998	9.29092	5.44013	10.614	16.0227	12.2841	12.7034	15.2921	13.1076	10.4863	7.51978	10.889	7.71803	12.3817	10.103	11.0356	13.7242	3.8001	12.6882
6	MR knockdown	73.3	8.718	0.18	84.6	0.086	1	0	0.8	0	0	0	4	0	0	0	0	0	0	0	104.201	12	76.9327	13.7104	12.1058	14.9116	15.3228	10.3085	11.184	11.5734	15.3444	12.9381	12.3795	13.4339	13.1611	10.8718	0.989286	11.5055	7.57984	12.2649	8.60793	11.0427	11.4568	2.23264	13.4999
7	Control	77.3	8.94	0.17	65.3	0.522	1	0	0.35	0	0	0	3	5	0	0	0	0	0	0	50.6541	5.1	68.0492	9.25777	11.9394	13.8955	15.3297	9.40213	7.10039	10.7441	15.1694	12.0474	12.4846	12.6884	13.3634	10.9898	3.42558	10.8724	8.29247	11.765	9.24925	10.7964	11.4387	6.05288	13.1488
9	Control	73.6	9.01	0.13	161	0.139	1	0	0	0	0	0	2	12	0	0	0	0	0	0	62.7574	4	177.265	11.9213	12.0903	14.5668	15.1983	9.57218	7.10039	10.9999	15.387	11.2116	12.6397	14.5953	11.9762	9.67904	3.7264	10.1923	8.36411	11.8942	8.46278	10.798	11.4863	3.09794	13.1977
11	Control	73.3	7.7	0.11	162.149	0.139	0.647059	0.605882	0.258824	3.04706	1.99412	0.294118	9.10294	2.23235	1.7	7.42059	0.176471	6.26176	0.982353	3.04706	72.8275	3	30.3121	10.7636	12.0698	13.8531	15.1255	8.89543	7.45616	10.7467	15.171	12.272	12.4021	14.0582	12.9501	10.0612	4.65333	11.8273	8.68033	11.7668	10.1883	10.7953	11.2249	7.62044	11.7889
12	MR knockdown	73.9	9.06	0.17	67	0.134	1	0	0.25	0	0	0	0	0	0	0	0	0	0	0	189.979	1	17.2178	11.7422	12.3935	14.5727	15.3522	10.7854	10.2793	11.607	15.3076	11.8336	12.7117	13.9582	13.6973	10.6353	10.5642	11.9862	8.79249	12.2631	14.3734	11.0405	13.6739	1.39805	13.7088
15	Control	76.4	9.02	0.142308	370.75	0.033	1	0	0.5	0	0	0	0	0	0	0	0	0	0	0	98.794	5.1	50.2896	8.95472	11.9507	14.1988	15.0777	8.87443	3.4489	10.509	15.3425	10.9647	12.6417	14.332	13.541	9.52639	1.89379	10.76	7.78728	11.7726	7.77446	10.8002	11.4001	4.07222	12.3513
16	MR knockdown	68.7	7.35	0.142308	54	0.276	0	0.1	0.05	4.8	1.9	0	23.75	0.95	1.9	16.15	0	10.45	5.7	3.8	98.794	5.1	50.2896	19.1019	12.2599	15.0281	15.238	9.66382	10.9707	11.5532	15.3335	12.9205	12.7364	13.8449	13.5836	11.2439	4.78741	11.9727	7.98485	12.3049	10.0894	11.041	11.7837	3.20719	13.0525
17	Control	68	6.51	0.142308	14	0.099	1	0	0.5	1	0	0	17	1	1	13	3	7	3	0	98.794	5.1	50.2896	8.00209	12.0156	14.6285	15.25	10.0339	2.64036	10.9214	15.0591	9.84614	12.8795	15.0628	11.2653	8.59564	7.72729	9.28078	8.38448	11.6337	9.30188	10.7978	11.2349	5.65379	12.8683
18	MR knockdown	74.5	9.04	0.13	248.5	0.017	1	0.1	0.2	0	0	0	6	1	0	4	0	4	0	0	85.5852	5.1	42.0709	20.8971	12.0778	14.7427	15.2372	9.76356	6.89926	11.4377	15.4292	13.332	12.6663	13.7307	14.1474	10.4461	2.13027	11.7758	8.98056	11.949	9.74397	11.0386	11.0519	4.07222	13.5278
20	MR knockdown	75	9.14	0.142308	697.75	0.017	1	0	0.2	0	0	0	1	0	2	0	0	0	0	0	184.087	14	57.8824	13.366	12.2262	14.5144	15.2102	9.53436	6.18897	10.9729	15.7452	12.6898	12.9767	13.4065	12.9493	10.3702	1.61074	10.4178	7.80628	12.2218	9.90011	11.0406	10.9754	4.06055	12.6075
22	MR knockdown	75.1	10.15	0.15	13	0.139	0	3.3	0	15	9	3	12	0	1	10	0	8	2	10	54.1848	5.1	8.92742	13.5661	12.8023	15.0844	15.1015	10.1065	10.4696	11.5731	15.3025	10.8208	13.0003	15.2546	12.127	9.30852	11.2637	9.98289	8.11971	12.1934	9.54362	11.0418	12.9686	4.29794	13.0348
23	Control	72.1	8.3	0.24	7	0.139	0	0.2	0.15	4	8	1	30	0	7	14	0	12	2	13	53.0156	1	7.52176	11.9235	11.9423	14.5694	15.1371	9.61059	3.81139	10.8577	15.0983	10.6548	12.666	14.2735	11.923	7.90935	10.2769	10.6077	7.26206	11.9015	10.5199	10.7996	11.5068	5.37129	12.3818
24	MR knockdown	69.7	8.33	0.12	29.3	0.139	0	0.2	0.95	0	0	0	0	0	0	0	0	0	0	2	98.794	5.1	50.2896	10.7446	12.2138	16.1695	15.1581	10.0233	6.46858	10.8424	15.8452	11.8737	12.7615	14.2603	13.1515	11.0855	2.76203	11.2596	9.47555	12.0027	8.6005	11.0393	13.505	2.65312	13.1592
25	Control	72.3	7.82	0.11	7.3	0.167	0	2.3	0	18	6	0	1	0	12	34	0	32	2	8	62.1519	1	24.177	6.23125	11.4945	13.5607	15.0429	8.72474	5.39686	10.5853	15.2977	11.6482	12.8008	13.4775	12.9154	10.8855	8.15001	11.8177	8.25414	11.5601	6.78076	10.8028	11.7132	4.29023	12.7335
26	MR knockdown	72.8	7.35	0.07	173.25	0	1	0	0.2	0	0	0	12	0	0	0	0	0	0	0	118.886	1	18.7318	11.4796	12.1067	14.2116	15.1456	9.32354	11.0498	10.9369	15.7937	12.7707	12.7181	14.8098	12.7346	10.6152	4.00408	11.2502	8.93303	12.0029	9.18231	11.0388	12.0809	3.4087	13.133
29	Control	76.9	9.28	0.09	188	0.033	1	0.2	0.05	0	0	0	17	10	0	3	0	3	0	0	80.9055	4	18.6225	8.58874	12.603	15.3025	15.2115	9.30822	3.86879	10.791	15.1271	11.3959	12.5626	14.78	12.0177	10.0144	9.81602	10.177	8.5957	11.4748	9.5922	10.7946	10.6984	4.97097	12.6075

### Sheet: Suppl Table 2
Post-Pre	PC1	PC2	PC3	PC4	PC5	PC6	PC7	PC8	PC9	PC10	PC11	PC12	PC13	PC14	PC15	PC16	PC17	PC18
% variance	0.3108	0.1229	0.1062	0.0911	0.0762	0.0575	0.0562	0.0474	0.0322	0.029	0.0207	0.016	0.0144	0.0117	0.0048	0.0023	0.0005	1.7e-31
StandardLength	-0.23777	0.211948	0.154909	-0.178704	0.369079	0.0630486	-0.0856752	0.13638	0.138921	-0.241402	-0.128383	0.314015	0.00132366	0.198219	-0.225862	0.120534	-0.220699	-0.269709
Mass	-0.256567	0.0713238	0.0555999	-0.108986	0.420137	0.0942692	-0.0185812	0.234458	-0.191215	-0.218566	-0.332299	-0.255178	-0.125635	-0.0450563	-0.108671	-0.266126	-0.0114407	0.0981034
GonadMass	-0.0152013	-0.361177	-0.130823	0.116838	0.338337	0.345069	0.0978513	-0.243639	0.297084	0.0145342	-0.379812	0.108144	-0.0196625	-0.296701	0.251463	-0.0722838	0.0614777	0.0553227
LarvalCountAv	-0.263462	0.259447	0.00843206	0.122138	-0.0290551	0.0305794	0.367322	-0.145073	-0.191439	-0.186661	0.0333478	0.344475	0.262281	0.162749	0.00505202	0.0255058	0.486468	-0.137886
PropNMSired	0.0894346	-0.336907	0.224064	-0.228838	0.125895	0.424183	0.0109065	-0.0417902	0.085081	0.102999	0.519054	0.132882	0.0551439	0.209723	-0.0447924	-0.364497	0.016475	-0.160884
Sat.Gone	-0.242503	0.171366	0.170245	-0.00362812	-0.192991	-0.255512	-0.0447435	-0.064516	0.574256	-0.0411704	0.0199884	0.264351	-0.190968	-0.273874	0.261323	-0.154231	0.04824	-0.0921888
X.sneakers	-0.168887	-0.163794	-0.429528	-0.0764137	-0.100578	-0.00635829	-0.0844556	-0.383771	0.194922	-0.206098	-0.0493478	-0.259743	0.168929	0.272521	-0.0381495	0.223065	-0.241406	-0.377516
propFar	0.0827643	0.230726	-0.0444649	-0.437638	0.104337	0.145481	0.319966	0.00449052	0.000675795	0.581908	-0.201643	-0.017074	-0.0885804	0.0961074	0.227114	0.287743	0.0768994	-0.161906
FemVisits	-0.324115	-0.229684	0.0435385	-0.0491811	-0.170123	0.0959229	-0.023248	-0.0537687	0.0101757	0.115701	-0.0197658	0.354313	-0.113207	0.0563577	-0.260377	0.0919624	-0.123413	0.181347
NMSpawn	-0.276311	-0.0160018	0.295519	0.0713109	0.15409	-0.122681	-0.172044	-0.0943573	-0.0405651	0.29376	0.180952	-0.343665	-0.00108507	-0.391198	-0.224807	0.0950509	0.15607	-0.440475
Sneaks	-0.180405	0.254609	0.0626832	-0.0176305	0.0477855	0.275034	-0.132689	-0.592619	-0.174938	-0.0993876	0.190065	-0.122227	-0.412516	0.000855244	0.0198457	0.152956	0.0879583	0.315573
NMBuildTend	0.10507	0.163745	0.510763	0.0419786	-0.0216959	0.241964	-0.0548009	0.0397453	0.201771	-0.267118	0.0191814	-0.276846	0.337426	0.115925	0.378181	0.227536	-0.0687643	0.0771406
Fanning	0.182589	0.0390897	0.000175874	0.540556	-0.0137488	0.329595	0.00646273	-0.0367755	-0.00776985	0.0833988	-0.160086	0.0763467	0.192317	-0.134487	-0.269622	0.0886803	0.143765	-0.164893
Courtship	-0.146098	-0.259069	0.0279574	-0.070176	-0.376447	0.311585	-0.162838	0.338034	-0.316854	-0.21081	-0.0818824	0.089688	-0.28184	-0.152964	0.277024	0.273524	0.0805016	-0.277524
Aggression	-0.311386	0.00866725	-0.274901	0.0676064	0.121407	0.0381165	-0.185977	0.1895	0.0332048	0.125807	0.180918	-0.0590305	0.182274	0.0635943	0.223924	-0.0221609	0.167636	-0.0540738
Agg.to.other.NM	-0.038833	0.361115	-0.0200046	-0.00251139	-0.280845	0.245322	-0.489769	-0.104896	-0.103389	0.28475	-0.287304	0.0915076	0.164141	0.0938197	0.0501176	-0.413721	-0.159629	-0.0762345
Agg.to.Sub	-0.291971	0.0401433	-0.336838	0.0333801	0.139879	0.0525374	-0.127155	0.194471	0.0160893	0.0642098	0.24624	-0.0613546	0.188999	-0.0264898	0.239536	-0.0401897	0.147713	0.255414
Agg.to.F	-0.186442	-0.294209	0.278443	0.213987	0.0223616	-0.151213	-0.22566	0.0605929	0.140345	0.291388	-0.223714	-0.0337864	-0.0396841	0.497488	-0.0406528	0.231465	0.21323	0.237671
SubsRec	-0.27894	0.0591761	0.00325538	-0.170722	-0.26621	0.268166	0.231375	0.151805	0.181728	0.0824999	0.0340368	-0.119039	0.312677	-0.290715	-0.335149	0.172472	-0.206392	0.325013
Cortisol	-0.178438	0.122933	-0.0454454	0.340223	-0.195915	0.188569	0.413111	0.188104	0.208695	0.0410755	0.0234074	-0.331145	-0.401396	0.289058	-0.0217009	-0.270106	-0.0812521	-0.13787
CatchLatency	-0.251906	-0.0970307	0.171107	0.302828	0.115888	-0.142807	0.244304	-0.130973	-0.373832	0.176383	0.0661963	0.130434	0.128257	-0.0348635	0.337697	-0.0161022	-0.585735	-0.0250051
KT	-0.185926	-0.263291	0.192185	-0.288246	-0.253279	-0.146361	0.182875	-0.220541	-0.150428	-0.0874721	-0.28427	-0.209569	0.230397	0.0141857	0.0296582	-0.338267	0.227123	-0.00824469

### Sheet: Suppl Table 3
Post-Treatment	PC1	PC2	PC3	PC4	PC5	PC6	PC7	PC8	PC9	PC10	PC11	PC12	PC13	PC14	PC15	PC16	PC17	PC18
% variance	0.388	0.1417	0.0858	0.0755	0.0697	0.0658	0.0441	0.0311	0.0302	0.0227	0.0163	0.0131	0.0067	0.0049	0.003	0.0013	6.24e-06	1.17e-33
StandardLength	-0.146095	-0.453021	-0.0775886	0.0355134	-0.106694	0.0564923	0.113441	0.278818	-0.0725018	0.347802	0.00840175	0.0494893	-0.0619569	-0.203791	-0.215132	-0.369399	-0.357958	0.350071
Mass	-0.110235	-0.484775	0.0031722	-0.151439	-0.0638999	-0.0265574	-0.0270296	0.0132154	0.0708905	0.0551311	-0.491719	-0.14646	0.104216	-0.344833	0.0411388	0.415574	0.147334	-0.0217673
GonadMass	0.0984102	-0.0751455	0.106737	-0.567887	0.2039	-0.111735	0.359713	0.359008	0.0143468	-0.205841	0.0518803	-0.241379	-0.100902	-0.0851709	0.281882	-0.0901865	-0.0606838	-0.25553
LarvalCountAv	-0.186538	-0.238677	0.271746	0.19602	0.0479556	-0.364399	0.0378461	-0.0491637	0.0476634	0.0675356	0.452686	0.186433	0.431193	-0.280258	0.0330879	-0.0784929	0.231068	-0.281083
PropNMSired	0.138244	-0.0174025	-0.255498	-0.228174	0.437946	0.128209	0.176537	-0.0563357	-0.507354	0.405243	0.0542446	0.134484	0.269096	0.160852	-0.174217	0.140404	0.15224	-0.0446905
Sat.Gone	-0.295838	0.000650165	-0.0654365	0.100524	-0.0262613	-0.0793712	-0.0470214	0.449723	-0.195372	0.0302676	0.196875	-0.113496	-0.455279	0.109169	-0.159311	-0.115136	0.370167	-0.141637
X.sneakers	0.268754	-0.223334	0.0941328	0.0903063	0.107992	0.0761274	-0.353729	0.0269371	-0.177256	-0.0493224	-0.0621849	0.266974	-0.189508	-0.0215936	0.00634553	-0.0710251	-0.423862	-0.503761
propFar	-0.145717	0.248943	0.257515	-0.274977	0.181908	0.330374	-0.0831205	0.0198602	0.352574	0.164962	-0.275185	0.296555	0.043438	-0.171538	-0.178306	-0.397195	0.259789	-0.07307
FemVisits	0.298351	-0.131	0.0418205	0.175764	0.00228264	0.0567987	-0.202035	-0.00106848	0.0723384	0.195303	-0.165271	-0.418548	0.0251228	0.0831854	-0.228411	-0.155043	0.193529	-0.375304
NMSpawn	0.313982	-0.17872	0.0558821	-0.108245	-0.0515231	-0.00760067	-0.0357526	0.0794722	0.0454887	-0.157807	0.116331	0.101208	0.0212116	0.0976333	-0.100889	-0.145973	0.12647	0.156898
Sneaks	0.201586	-0.246769	0.0625008	-0.301264	-0.243473	0.0867638	-0.416393	-0.0104383	-0.0882474	-0.120084	0.17492	-0.137929	0.137001	0.173237	-0.0325168	-0.0650832	0.331869	0.259989
NMBuildTend	0.0963461	0.0834979	-0.202407	-0.281185	-0.44034	-0.456132	0.161827	-0.0796082	0.124777	0.116251	-0.107027	0.292395	-0.142167	0.0780001	-0.43264	0.118699	0.0285407	-0.216779
Fanning	-0.135544	-0.176045	-0.569939	0.0776906	0.0359259	-0.170244	-0.0678797	0.00881794	0.0999354	-0.0906514	-0.277402	0.179339	0.161559	0.265187	0.42045	-0.387361	0.153723	-0.0981291
Courtship	0.259105	-0.000219121	0.057842	0.261329	0.0830861	-0.0744527	0.330419	0.239446	0.378915	0.0910307	-0.0599861	-0.243955	0.291984	0.315208	-0.165503	-0.0407868	-0.115925	0.0274233
Aggression	0.308439	0.0412348	0.0107911	0.205888	0.16356	-0.160121	0.0195025	0.115637	0.00153375	0.0675431	-0.106301	0.147706	-0.209176	-0.202566	0.113165	0.0651979	0.22677	0.071025
Agg.to.other.NM	0.00405593	0.370424	-0.0257613	-0.072557	-0.00439893	-0.267708	-0.455197	0.571543	-0.0845666	0.0521827	-0.11956	0.0326572	0.375298	-0.093387	-0.00165005	0.126679	-0.178344	0.0982282
Agg.to.Sub	0.302468	-0.0167593	0.0245041	0.248654	0.18282	-0.10055	0.0625317	0.139286	0.0315311	0.0362245	-0.108067	0.213251	-0.246099	-0.159282	0.105012	0.126339	0.27133	0.266073
Agg.to.F	0.231296	0.225287	-0.0683371	-0.107584	-0.0164387	-0.357197	-0.0535377	-0.336098	-0.150653	0.217468	-0.00183833	-0.336498	-0.0689715	-0.360058	0.124054	-0.403541	-0.0576946	0.116831
SubsRec	0.313209	-0.132845	0.0616751	-0.125814	0.0123506	-0.0268575	0.0777122	0.0240948	0.0637125	-0.232701	0.10584	0.333594	0.0560568	0.0248836	-0.0199198	-0.0957977	-0.071046	0.135153
Cortisol	-0.148634	-0.0190028	0.450488	0.102388	0.0511343	-0.27452	0.138465	-0.0815338	-0.464171	-0.301465	-0.4587	0.0130652	0.0740492	0.224417	-0.167545	-0.20382	0.0318561	0.105529
CatchLatency	-0.150007	-0.150257	0.28824	-0.184557	0.295037	-0.340098	-0.247319	-0.137696	0.253605	0.390718	0.0428854	0.0180496	-0.24264	0.42878	0.174717	0.124179	-0.11436	0.149874
KT	-0.126789	-0.080634	-0.300326	-0.0274544	0.537688	-0.181664	-0.184319	-0.124409	0.192451	-0.41619	0.0711191	-0.133787	-0.0534522	-0.155723	-0.480556	0.0118962	-0.0703151	0.100297

### Sheet: Suppl Table 4
3 brain regions	PC1	PC2	PC3	PC4	PC5	PC6	PC7
% variance	0.5206	0.179	0.1409	0.0933	0.0385	0.0147	0.0129
GR	-0.43801	-0.396935	0.166269	-0.133387	0.133466	0.723115	-0.253857
MR	-0.473496	-0.0859993	-0.00598356	0.0767601	0.740519	-0.462275	-0.0202691
Spino	-0.305419	0.699596	0.0244638	0.0975433	-0.130829	0.0163628	-0.624329
BDNF	-0.371184	-0.164772	0.536389	-0.398808	-0.466307	-0.411163	0.0425943
CRH	-0.231924	-0.0219477	-0.764341	-0.582669	-0.135008	-0.0612523	-0.00543588
DXC	0.324937	0.369726	0.315804	-0.671844	0.420676	0.153183	0.0786099
cFos	-0.439906	0.425773	0.0075487	0.129908	-0.0637502	0.258586	0.733032

### Sheet: Suppl Table 5
POA	PC1	PC2	PC3	PC4	PC5	PC6	PC7	PC8
% variance	0.4475	0.1933	0.1279	0.102	0.0686	0.0415	0.0164	0.0026
GR	-0.337768	-0.490086	0.277071	-0.262251	0.118337	-0.272545	-0.635055	0.092763
MR	-0.329352	-0.27937	0.565202	0.361728	-0.0633574	-0.211068	0.553428	-0.0912834
Spino	-0.315461	0.0260244	-0.609112	0.429344	0.129603	-0.55578	-0.0512362	-0.127045
BDNF	-0.447903	-0.0349901	-0.105421	0.402498	0.114618	0.606786	-0.11594	0.479867
CRH	-0.361838	0.256666	-0.0510542	-0.547117	0.536216	-0.113325	0.38106	0.235957
DXC	-0.496254	0.0681551	-0.0908322	-0.203665	-0.157526	0.362022	-0.036453	-0.736311
cFos	0.00962517	0.633123	0.450797	0.305946	0.374085	-0.0715021	-0.350148	-0.185972
AVT	-0.316258	0.456617	0.0870242	-0.140061	-0.706941	-0.234679	-0.0722217	0.322855

### Sheet: Suppl Table 6
Area Dl	PC1	PC2	PC3	PC4	PC5	PC6	PC7
% variance	0.487	0.1803	0.1337	0.0849	0.0783	0.0272	0.0084
GR	0.439548	-0.162093	0.0205919	-0.364707	0.623898	0.0100016	-0.50768
MR	0.397215	0.0646475	0.217104	-0.469338	-0.705049	0.190009	-0.193469
Neurabin	0.397132	-0.282356	-0.361533	0.536644	-0.0960454	0.57387	-0.0729181
BDNF	0.0301607	-0.850465	0.238973	-0.177419	-0.0052003	-0.0694671	0.427038
CRH	-0.453487	0.0442046	0.409436	-0.143828	0.185514	0.753472	-0.0439859
DXC	0.456427	0.397978	0.0291774	-0.159547	0.262857	0.181808	0.710516
cFos	0.276437	0.0786792	0.7721	0.530193	0.0299382	-0.16991	-0.101901

### Sheet: Suppl Table 7
Area Dm	PC1	PC2	PC3	PC4	PC5	PC6	PC7
% variance	0.5881	0.1315	0.0998	0.0833	0.043	0.0362	0.0181
GR	0.246177	-0.776385	0.489186	-0.167978	0.135425	-0.0387853	0.221944
MR	0.34267	-0.150445	-0.153966	0.897403	0.171781	-0.0373627	0.000845923
Neurabin	-0.43697	-0.228936	-0.057403	-0.0042274	0.603368	-0.190168	-0.594235
BDNF	-0.416601	-0.240915	0.0682608	0.227978	-0.630373	-0.556185	-0.0711237
CRH	0.322497	-0.418064	-0.694592	-0.257443	-0.266127	0.0895117	-0.306018
DXC	-0.418203	-0.191737	-0.485796	-0.00648155	0.252356	-0.0412282	0.697797
cFos	-0.422583	-0.229346	0.102869	0.219409	-0.23711	0.801175	-0.109541

### Sheet: Suppl Table 8
Post-Pre	StandardLength_pre-post	LarvalCountAv_pre-post	PropNMSired_pre-post	Sat.Gone_pre-post	X.sneakers_pre-post	propFar_pre-post	FemVisits_pre-post	NMSpawn_pre-post	Sneaks_pre-post	NMBuildTend_pre-post	Fanning_pre-post	Courtship_pre-post	Agg.to.other.NM_pre-post	Agg.to.Sub_pre-post	Agg.to.F_pre-post	SubsRec_pre-post	Cortisol_pre-post	CatchLatency_pre-post	KT_pre-post	PC1_POA	PC2_POA	PC1_DL	PC2_DL	PC1_DM	PC2_DM
StandardLength_pre-post	1	0.514674	-0.0843899	0.480775	-0.0137007	0.102639	0.359642	0.499661	0.423078	0.137732	-0.452163	-0.0154536	0.120828	0.458717	0.19855	0.388504	0.0888398	0.261573	0.0946605	0.242015	0.244737	-0.0483636	0.150531	-0.0801236	0.0441126
LarvalCountAv_pre-post	0.514674	1	-0.414277	0.480912	0.176806	-0.0271557	0.441233	0.349778	0.528204	-0.0705219	-0.138205	0.0191101	0.142016	0.465882	0.0267838	0.572137	0.570813	0.635592	0.228253	0.22873	0.422657	0.0132267	0.254324	-0.168244	-0.0871486
PropNMSired_pre-post	-0.0843899	-0.414277	1	-0.356658	-0.164959	0.109122	0.0945233	-0.04234	-0.107675	0.278155	-0.0296944	0.196411	-0.327326	-0.297159	0.114493	-0.0534121	-0.324753	-0.148477	0.158152	-0.00725695	-0.195612	-0.0358646	0.230244	-0.273535	0.240841
Sat.Gone_pre-post	0.480775	0.480912	-0.356658	1	0.126683	-0.159449	0.506678	0.539591	0.331166	0.0769498	-0.398492	0.059045	0.213915	0.299225	0.340868	0.520787	0.3579	0.302589	0.306541	0.00783041	0.191797	-0.0521555	-0.249078	-0.0421429	0.229545
X.sneakers_pre-post	-0.0137007	0.176806	-0.164959	0.126683	1	-0.206152	0.446275	0.00692204	0.251353	-0.605699	-0.310325	0.162442	0.00113098	0.564037	0.0545001	0.301448	0.107529	0.0406821	0.32076	0.0829517	0.233237	0.0205559	0.185217	0.095215	0.28226
propFar_pre-post	0.102639	-0.0271557	0.109122	-0.159449	-0.206152	1	-0.267475	-0.242817	0.0301248	-0.00230843	-0.25449	-0.313362	0.133402	-0.148857	-0.473529	0.130007	-0.124444	-0.335265	-0.0518876	0.108688	-0.00205889	-0.107829	0.221283	0.16582	-0.250858
FemVisits_pre-post	0.359642	0.441233	0.0945233	0.506678	0.446275	-0.267475	1	0.574425	0.296021	-0.324653	-0.420634	0.620945	0.0165573	0.524769	0.612386	0.679191	0.318369	0.568497	0.643155	-0.132502	0.336474	0.250671	0.293558	-0.280282	0.467112
NMSpawn_pre-post	0.499661	0.349778	-0.04234	0.539591	0.00692204	-0.242817	0.574425	1	0.444235	0.0770027	-0.307826	0.114715	0.0559241	0.39449	0.647696	0.393031	0.176861	0.682362	0.380747	-0.228951	0.562125	0.254511	-0.0132471	-0.179892	-0.0349383
Sneaks_pre-post	0.423078	0.528204	-0.107675	0.331166	0.251353	0.0301248	0.296021	0.444235	1	0.0870817	-0.128684	-0.0139944	0.442672	0.261074	-0.0369504	0.271425	0.190276	0.277288	0.0976562	0.264771	0.709288	0.000512569	0.0318294	-0.369193	-0.173242
NMBuildTend_pre-post	0.137732	-0.0705219	0.278155	0.0769498	-0.605699	-0.00230843	-0.324653	0.0770027	0.0870817	1	0.276135	-0.0974952	0.164887	-0.535395	0.0399531	-0.0649593	-0.0377048	-0.133385	-0.0687086	0.135287	0.0785639	-0.00802721	-0.367098	-0.380807	-0.217429
Fanning_pre-post	-0.452163	-0.138205	-0.0296944	-0.398492	-0.310325	-0.25449	-0.420634	-0.307826	-0.128684	0.276135	1	-0.181083	0.13807	-0.324756	-0.0865469	-0.376263	0.193138	-0.0433864	-0.594711	-0.207675	-0.0354633	0.228691	0.0938567	-0.207615	-0.269786
Courtship_pre-post	-0.0154536	0.0191101	0.196411	0.059045	0.162442	-0.313362	0.620945	0.114715	-0.0139944	-0.0974952	-0.181083	1	0.0961497	0.230845	0.296316	0.461109	0.178799	0.124405	0.435543	-0.234463	0.0527894	0.391064	-0.100987	-0.273874	0.258347
Agg.to.other.NM_pre-post	0.120828	0.142016	-0.327326	0.213915	0.00113098	0.133402	0.0165573	0.0559241	0.442672	0.164887	0.13807	0.0961497	1	0.125768	-0.104045	0.18203	0.0182471	-0.205734	-0.182963	-0.140642	0.427625	0.166546	-0.411351	-0.379584	-0.19311
Agg.to.Sub_pre-post	0.458717	0.465882	-0.297159	0.299225	0.564037	-0.148857	0.524769	0.39449	0.261074	-0.535395	-0.324756	0.230845	0.125768	1	0.160855	0.522623	0.35566	0.354037	0.0126089	-0.257339	0.234272	0.27231	0.0937595	0.0983344	-0.0652312
Agg.to.F_pre-post	0.19855	0.0267838	0.114493	0.340868	0.0545001	-0.473529	0.612386	0.647696	-0.0369504	0.0399531	-0.0865469	0.296316	-0.104045	0.160855	1	0.114514	0.168114	0.572951	0.39692	-0.387425	0.243855	0.356007	0.0899815	-0.449807	0.339908
SubsRec_pre-post	0.388504	0.572137	-0.0534121	0.520787	0.301448	0.130007	0.679191	0.393031	0.271425	-0.0649593	-0.376263	0.461109	0.18203	0.522623	0.114514	1	0.522977	0.272987	0.491148	-0.0535865	0.400539	0.328222	0.117685	-0.0439631	-0.00223989
Cortisol_pre-post	0.0888398	0.570813	-0.324753	0.3579	0.107529	-0.124444	0.318369	0.176861	0.190276	-0.0377048	0.193138	0.178799	0.0182471	0.35566	0.168114	0.522977	1	0.406347	-0.00606419	-0.23597	0.386888	0.606684	0.117374	-0.237074	-0.397796
CatchLatency_pre-post	0.261573	0.635592	-0.148477	0.302589	0.0406821	-0.335265	0.568497	0.682362	0.277288	-0.133385	-0.0433864	0.124405	-0.205734	0.354037	0.572951	0.272987	0.406347	1	0.374583	-0.165724	0.355477	0.212253	0.333692	-0.195749	0.0390397
KT_pre-post	0.0946605	0.228253	0.158152	0.306541	0.32076	-0.0518876	0.643155	0.380747	0.0976562	-0.0687086	-0.594711	0.435543	-0.182963	0.0126089	0.39692	0.491148	-0.00606419	0.374583	1	0.0631288	0.272627	0.0620384	0.113705	-0.108591	0.379939
PC1_POA	0.242015	0.22873	-0.00725695	0.00783041	0.0829517	0.108688	-0.132502	-0.228951	0.264771	0.135287	-0.207675	-0.234463	-0.140642	-0.257339	-0.387425	-0.0535865	-0.23597	-0.165724	0.0631288	1	-2.35e-17	-0.687072	0.190803	0.180129	0.262035
PC2_POA	0.244737	0.422657	-0.195612	0.191797	0.233237	-0.00205889	0.336474	0.562125	0.709288	0.0785639	-0.0354633	0.0527894	0.427625	0.234272	0.243855	0.400539	0.386888	0.355477	0.272627	-2.35e-17	1	0.465631	0.0598801	-0.428621	-0.405803
PC1_DL	-0.0483636	0.0132267	-0.0358646	-0.0521555	0.0205559	-0.107829	0.250671	0.254511	0.000512569	-0.00802721	0.228691	0.391064	0.166546	0.27231	0.356007	0.328222	0.606684	0.212253	0.0620384	-0.687072	0.465631	1	-1.06e-16	-0.311731	-0.523275
PC2_DL	0.150531	0.254324	0.230244	-0.249078	0.185217	0.221283	0.293558	-0.0132471	0.0318294	-0.367098	0.0938567	-0.100987	-0.411351	0.0937595	0.0899815	0.117685	0.117374	0.333692	0.113705	0.190803	0.0598801	-1.06e-16	1	0.0605241	0.241025
PC1_DM	-0.0801236	-0.168244	-0.273535	-0.0421429	0.095215	0.16582	-0.280282	-0.179892	-0.369193	-0.380807	-0.207615	-0.273874	-0.379584	0.0983344	-0.449807	-0.0439631	-0.237074	-0.195749	-0.108591	0.180129	-0.428621	-0.311731	0.0605241	1	5.39e-16
PC2_DM	0.0441126	-0.0871486	0.240841	0.229545	0.28226	-0.250858	0.467112	-0.0349383	-0.173242	-0.217429	-0.269786	0.258347	-0.19311	-0.0652312	0.339908	-0.00223989	-0.397796	0.0390397	0.379939	0.262035	-0.405803	-0.523275	0.241025	5.39e-16	1

### Sheet: Suppl Table 9
Post	StandardLength_post	GonadMass_post	LarvalCountAv_post	PropNMSired_post	Sat.Gone_post	X.sneakers_post	propFar_post	FemVisits_post	NMSpawn_post	Sneaks_post	NMBuildTend_post	Fanning_post	Courtship_post	Agg.to.other.NM_post	Agg.to.Sub_post	Agg.to.F_post	SubsRec_post	Cortisol_post	CatchLatency_post	KT_post	PC1_POA	PC2_POA	PC1_DL	PC2_DL	PC1_DM	PC2_DM
StandardLength_post	1	-0.0400625	0.514674	-0.0843899	0.480775	-0.0668261	-0.206656	-0.174091	-0.161786	0.0473459	-0.165191	0.452163	-0.266427	-0.480367	-0.336611	-0.647872	-0.248591	0.0888398	0.261573	0.0946605	0.242015	0.244737	-0.0483636	0.150531	-0.0801236	0.0441126
GonadMass_post	-0.0400625	1	-0.170046	0.383977	-0.248187	0.103336	0.0692666	0.0463796	0.420195	0.306224	0.218809	-0.24695	0.194837	-0.0124316	0.144152	0.187916	0.468606	-0.0261567	0.132809	0.0291084	-0.196346	-0.132744	0.174882	0.637242	0.0710703	0.259257
LarvalCountAv_post	0.514674	-0.170046	1	-0.414277	0.480912	-0.244314	-0.078635	-0.377481	-0.358265	-0.264305	-0.200534	0.138205	-0.247106	-0.206127	-0.326129	-0.417576	-0.359677	0.570813	0.635592	0.228253	0.22873	0.422657	0.0132267	0.254324	-0.168244	-0.0871486
PropNMSired_post	-0.0843899	0.383977	-0.414277	1	-0.356658	0.325371	-0.117313	0.249844	0.310958	0.129061	-0.044437	0.0296944	0.166661	-0.0760501	0.35077	0.330611	0.359219	-0.324753	-0.148477	0.158152	-0.00725695	-0.195612	-0.0358646	0.230244	-0.273535	0.240841
Sat.Gone_post	0.480775	-0.248187	0.480912	-0.356658	1	-0.642335	0.181025	-0.729207	-0.791139	-0.531904	-0.243833	0.398492	-0.612058	0.184637	-0.685961	-0.618065	-0.831429	0.3579	0.302589	0.306541	0.00783041	0.191797	-0.0521555	-0.249078	-0.0421429	0.229545
X.sneakers_post	-0.0668261	0.103336	-0.244314	0.325371	-0.642335	1	-0.424376	0.842572	0.845778	0.706688	-0.0847513	-0.260952	0.467099	-0.124189	0.768646	0.305636	0.795955	-0.231841	-0.155701	-0.18485	0.0702201	-0.26846	0.0385591	0.342926	0.0600537	-0.102411
propFar_post	-0.206656	0.0692666	-0.078635	-0.117313	0.181025	-0.424376	1	-0.471982	-0.470492	-0.328082	-0.304102	-0.291825	-0.36956	0.220061	-0.453015	-0.308986	-0.405272	0.126126	0.308207	0.0384253	-0.148086	0.00452386	0.126578	-0.27785	-0.169787	0.239979
FemVisits_post	-0.174091	0.0463796	-0.377481	0.249844	-0.729207	0.842572	-0.471982	1	0.822142	0.612113	0.0368409	-0.306884	0.736715	-0.0932339	0.812683	0.492706	0.737301	-0.37516	-0.284614	-0.312307	0.170289	-0.184748	-0.100513	0.22363	0.142409	-0.314591
NMSpawn_post	-0.161786	0.420195	-0.358265	0.310958	-0.791139	0.845778	-0.470492	0.822142	1	0.783391	0.272156	-0.331237	0.649489	-0.146074	0.765867	0.460427	0.975767	-0.373267	-0.291847	-0.323385	0.0905848	-0.294029	-0.0602978	0.518776	0.234458	-0.0499195
Sneaks_post	0.0473459	0.306224	-0.264305	0.129061	-0.531904	0.706688	-0.328082	0.612113	0.783391	1	0.227331	-0.228141	0.136858	-0.0982093	0.276773	0.257154	0.677098	-0.325523	-0.101906	-0.305533	-0.215465	-0.266014	0.0991992	0.332384	0.420204	-0.157496
NMBuildTend_post	-0.165191	0.218809	-0.200534	-0.044437	-0.243833	-0.0847513	-0.304102	0.0368409	0.272156	0.227331	1	0.115533	0.120184	0.215683	0.0921288	0.547129	0.29361	-0.207288	-0.144554	-0.271862	0.00173673	0.00749084	-0.137501	0.339097	0.438015	-0.0331229
Fanning_post	0.452163	-0.24695	0.138205	0.0296944	0.398492	-0.260952	-0.291825	-0.306884	-0.331237	-0.228141	0.115533	1	-0.299089	-0.0801499	-0.290135	-0.284145	-0.345478	-0.193138	0.0433864	0.594711	0.207675	0.0354633	-0.228691	-0.0938567	0.207615	0.269786
Courtship_post	-0.266427	0.194837	-0.247106	0.166661	-0.612058	0.467099	-0.36956	0.736715	0.649489	0.136858	0.120184	-0.299089	1	-0.0554247	0.835973	0.400744	0.661374	-0.276896	-0.326123	-0.28131	0.46138	-0.134301	-0.320153	0.280266	0.0644085	-0.11509
Agg.to.other.NM_post	-0.480367	-0.0124316	-0.206127	-0.0760501	0.184637	-0.124189	0.220061	-0.0932339	-0.146074	-0.0982093	0.215683	-0.0801499	-0.0554247	1	0.0187412	0.324466	-0.153513	-0.00924293	-0.00849063	-0.00741108	0.0731243	-0.327254	-0.273315	-0.1175	0.539147	0.142583
Agg.to.Sub_post	-0.336611	0.144152	-0.326129	0.35077	-0.685961	0.768646	-0.453015	0.812683	0.765867	0.276773	0.0921288	-0.290135	0.835973	0.0187412	1	0.537905	0.791286	-0.269755	-0.323279	-0.207268	0.316275	-0.244904	-0.196586	0.343234	-0.0351717	-0.0322635
Agg.to.F_post	-0.647872	0.187916	-0.417576	0.330611	-0.618065	0.305636	-0.308986	0.492706	0.460427	0.257154	0.547129	-0.284145	0.400744	0.324466	0.537905	1	0.478674	-0.226614	-0.192073	-0.193735	-0.120774	-0.16941	-0.0620479	0.294489	0.158815	-0.197613
SubsRec_post	-0.248591	0.468606	-0.359677	0.359219	-0.831429	0.795955	-0.405272	0.737301	0.975767	0.677098	0.29361	-0.345478	0.661374	-0.153513	0.791286	0.478674	1	-0.336403	-0.301468	-0.287314	0.107895	-0.295274	-0.0490818	0.547892	0.156954	0.0254073
Cortisol_post	0.0888398	-0.0261567	0.570813	-0.324753	0.3579	-0.231841	0.126126	-0.37516	-0.373267	-0.325523	-0.207288	-0.193138	-0.276896	-0.00924293	-0.269755	-0.226614	-0.336403	1	0.406347	-0.00606419	-0.23597	0.386888	0.606684	0.117374	-0.237074	-0.397796
CatchLatency_post	0.261573	0.132809	0.635592	-0.148477	0.302589	-0.155701	0.308207	-0.284614	-0.291847	-0.101906	-0.144554	0.0433864	-0.326123	-0.00849063	-0.323279	-0.192073	-0.301468	0.406347	1	0.374583	-0.165724	0.355477	0.212253	0.333692	-0.195749	0.0390397
KT_post	0.0946605	0.0291084	0.228253	0.158152	0.306541	-0.18485	0.0384253	-0.312307	-0.323385	-0.305533	-0.271862	0.594711	-0.28131	-0.00741108	-0.207268	-0.193735	-0.287314	-0.00606419	0.374583	1	0.0631288	0.272627	0.0620384	0.113705	-0.108591	0.379939
PC1_POA	0.242015	-0.196346	0.22873	-0.00725695	0.00783041	0.0702201	-0.148086	0.170289	0.0905848	-0.215465	0.00173673	0.207675	0.46138	0.0731243	0.316275	-0.120774	0.107895	-0.23597	-0.165724	0.0631288	1	-2.35e-17	-0.687072	0.190803	0.180129	0.262035
PC2_POA	0.244737	-0.132744	0.422657	-0.195612	0.191797	-0.26846	0.00452386	-0.184748	-0.294029	-0.266014	0.00749084	0.0354633	-0.134301	-0.327254	-0.244904	-0.16941	-0.295274	0.386888	0.355477	0.272627	-2.35e-17	1	0.465631	0.0598801	-0.428621	-0.405803
PC1_DL	-0.0483636	0.174882	0.0132267	-0.0358646	-0.0521555	0.0385591	0.126578	-0.100513	-0.0602978	0.0991992	-0.137501	-0.228691	-0.320153	-0.273315	-0.196586	-0.0620479	-0.0490818	0.606684	0.212253	0.0620384	-0.687072	0.465631	1	-1.06e-16	-0.311731	-0.523275
PC2_DL	0.150531	0.637242	0.254324	0.230244	-0.249078	0.342926	-0.27785	0.22363	0.518776	0.332384	0.339097	-0.0938567	0.280266	-0.1175	0.343234	0.294489	0.547892	0.117374	0.333692	0.113705	0.190803	0.0598801	-1.06e-16	1	0.0605241	0.241025
PC1_DM	-0.0801236	0.0710703	-0.168244	-0.273535	-0.0421429	0.0600537	-0.169787	0.142409	0.234458	0.420204	0.438015	0.207615	0.0644085	0.539147	-0.0351717	0.158815	0.156954	-0.237074	-0.195749	-0.108591	0.180129	-0.428621	-0.311731	0.0605241	1	5.39e-16
PC2_DM	0.0441126	0.259257	-0.0871486	0.240841	0.229545	-0.102411	0.239979	-0.314591	-0.0499195	-0.157496	-0.0331229	0.269786	-0.11509	0.142583	-0.0322635	-0.197613	0.0254073	-0.397796	0.0390397	0.379939	0.262035	-0.405803	-0.523275	0.241025	5.39e-16	1
